# *Caenorhabditis elegans* ETR-1/CELF has broad effects on the muscle cell transcriptome, including genes that regulate translation and neuroblast migration

**DOI:** 10.1101/2021.06.08.447597

**Authors:** Matthew E. Ochs, Rebecca M. McWhirter, Robert L. Unckless, David M. Miller, Erik A. Lundquist

## Abstract

Migration of neuroblasts and neurons from their birthplace is central to the formation of neural circuits and networks. ETR-1 is the *Caenorhabditis elegans* homolog of the CELF1 (<u>C</u>UGBP, <u>EL</u>AV-like family 1) RNA-processing factor involved in neuromuscular disorders. *etr-1* regulates body wall muscle differentiation. Our previous work showed that *etr-1* in muscle has a non-autonomous role in neuronal migration, suggesting that ETR-1 is involved in the production of a signal emanating from body wall muscle that controls neuroblast migration and that interacts with Wnt signaling. *etr-1* is extensively alternatively-spliced, and we identified the viable *etr-1(lq61)* mutant, caused by a stop codon in alternatively-spliced exon 8 and only affecting *etr-1* isoforms containing exon 8. We took advantage of viable *etr-1(lq61)* to identify potential RNA targets of ETR-1 in body wall muscle using a combination of fluorescence activated cell sorting (FACS) of body wall muscles from wild-type and *etr-1(lq61)* and subsequent RNA-seq. This analysis revealed genes whose splicing and transcript levels were controlled by ETR-1 exon 8 isoforms, and represented a broad spectrum of genes involved in muscle differentiation, myofilament lattice structure, and physiology. Genes with transcripts underrepresented in *etr-1(lq61)* included those involved in ribosome function and translation, similar to potential *CELF1* targets identified in chick cardiomyocytes. This suggests that at least some targets of ETR-1 might be conserved in vertebrates, and that ETR-1 might generally stimulate translation in muscles. As proof-of-principle, a functional analysis of a subset of ETR-1 targets revealed genes involved in AQR and PQR neuronal migration. One such gene, *lev-11/tropomyosin*, requires ETR-1 for alternative splicing, and another, *unc-52/perlecan*, requires ETR-1 for the production of long isoforms containing 3’ exons. In sum, these studies identified gene targets of ETR-1/CELF1 in muscles, which included genes involved in muscle development and physiology, and genes with novel roles in neuronal migration.
