## Supplemental File 2 for "*Caenorhabditis elegans* ETR-1/CELF has broad effects on the muscle cell transcriptome, including genes that regulate translation and neuroblast migration"

### Sheet: Coding differential exon
genes	EnterzGene	Symbol
WBGene00019018	174024	abts-3
WBGene00016716	180859	acs-17
WBGene00000064	179534	act-2
WBGene00000066	180767	act-4
WBGene00000092	180801	ags-3
WBGene00000101	174216	aka-1
WBGene00001132	177701	alp-1
WBGene00007010	176410	alx-1
WBGene00010284	179632	aman-2
WBGene00016415	173891	ampd-1
WBGene00006439	176773	ant-1.1
WBGene00013595	190777	atg-4.1
WBGene00000228	179709	atn-1
WBGene00000232	172270	avr-14
WBGene00013689	173321	bath-40
WBGene00019225	180945	bgal-2
WBGene00000268	176332	bre-3
WBGene00007365	182293	C06B3.6
WBGene00043994	3565951	C07A9.12
WBGene00015955	180652	C18B2.4
WBGene00016172	174176	C27H5.2
WBGene00016199	182998	C28H8.8
WBGene00016490	181774	C36E6.2
WBGene00016751	172317	C48E7.6
WBGene00016792	177577	C49H3.6
WBGene00008266	183737	C53A5.6
WBGene00044746	4363011	C53H9.3
WBGene00016978	183866	C56G2.3
WBGene00016982	266886	C56G2.9
WBGene00000376	178184	ccr-4
WBGene00020391	178670	cct-7
WBGene00000415	173064	ced-1
WBGene00000419	177942	ced-5
WBGene00007749	179809	ceh-79
WBGene00009668	172657	cfim-1
WBGene00019361	186951	clik-3
WBGene00000542	176122	clp-1
WBGene00000554	179572	cnb-1
WBGene00000682	176985	col-108
WBGene00000674	185112	col-99
WBGene00000762	175969	coq-2
WBGene00000534	178992	cpi-2
WBGene00006495	173753	cpna-1
WBGene00015061	174250	cpna-2
WBGene00016162	259434	crh-2
WBGene00000832	171818	ctn-1
WBGene00017121	177243	cyc-2.1
WBGene00000375	173936	cyp-44A1
WBGene00022599	175727	daf-41
WBGene00000942	177482	deb-1
WBGene00006483	177667	dgk-4
WBGene00014075	191420	dhhc-4
WBGene00000993	181761	dhs-30
WBGene00008549	174782	din-1
WBGene00017885	3565539	dip-2
WBGene00001113	177846	dur-1
WBGene00017153	3565761	E_BE45912.2
WBGene00001179	179707	egl-10
WBGene00008980	181594	emre-1
WBGene00001340	173401	etr-1
WBGene00018154	176012	exos-9
WBGene00008514	176285	F02A9.10
WBGene00017217	173927	F07F6.4
WBGene00017426	180412	F13C5.5
WBGene00008912	175624	F17C8.7
WBGene00017583	173713	F19B10.1
WBGene00008944	180319	F19B2.5
WBGene00017618	179087	F20A1.6
WBGene00009084	179947	F23B12.7
WBGene00017970	174188	F32A5.4
WBGene00001335	180667	F35A5.8
WBGene00018218	179168	F40A3.3
WBGene00009578	174702	F40F8.5
WBGene00018394	174206	F43E2.6
WBGene00009672	172662	F43G9.12
WBGene00018426	178966	F44E7.4
WBGene00018508	172221	F46F11.1
WBGene00018533	180664	F47B7.2
WBGene00018607	181010	F48E3.8
WBGene00009888	181175	F49E2.5
WBGene00001410	175373	feh-1
WBGene00001413	177734	fem-3
WBGene00016735	172133	fhod-1
WBGene00012435	177749	flh-1
WBGene00022048	176855	fln-1
WBGene00016006	181168	fln-2
WBGene00001488	173360	frm-1
WBGene00007534	179423	fubl-1
WBGene00001551	191655	gcy-31
WBGene00001596	172338	gld-2
WBGene00001650	177850	gon-1
WBGene00001651	172646	gon-2
WBGene00010778	176399	gpdh-2
WBGene00013082	190137	grdn-1
WBGene00019170	175412	H06I04.6
WBGene00019259	177437	H34C03.2
WBGene00008430	3564922	hgap-2
WBGene00022390	190809	him-19
WBGene00001975	177543	hmg-5
WBGene00001985	172017	hop-1
WBGene00021755	175188	hpo-38
WBGene00002003	175562	hse-5
WBGene00002008	174203	hsp-4
WBGene00002038	175521	hum-5
WBGene00010317	177775	idh-1
WBGene00019326	175242	K02F3.2
WBGene00010703	181645	K09A9.6
WBGene00019593	173586	K09F6.10
WBGene00019633	187263	K10D2.7
WBGene00004130	178740	ketn-1
WBGene00002189	3565407	kin-1
WBGene00021948	176899	kvs-5
WBGene00020097	175680	larp-1
WBGene00002254	180617	lbp-2
WBGene00002261	181292	ldb-1
WBGene00002263	3564838	lea-1
WBGene00002265	174560	lec-2
WBGene00002266	174557	lec-3
WBGene00002855	175916	let-721
WBGene00002978	173319	lev-11
WBGene00009155	184971	lhfp-4
WBGene00006407	3565712	lim-9
WBGene00003001	176282	lin-12
WBGene00003012	3565051	lin-26
WBGene00003030	177436	lin-45
WBGene00003043	191704	lip-1
WBGene00011971	172529	lron-9
WBGene00003079	180047	lsm-5
WBGene00019719	177215	M01H9.3
WBGene00010845	176462	M03C11.8
WBGene00010879	187453	M05D6.6
WBGene00019780	187465	M60.4
WBGene00010444	178107	magi-1
WBGene00003124	3565232	mai-1
WBGene00010681	174398	mak-1
WBGene00003129	177128	map-1
WBGene00003196	174484	mel-11
WBGene00009439	175597	mlcd-1
WBGene00003375	175847	mlp-1
WBGene00003391	175730	mog-3
WBGene00003407	180409	mrp-1
WBGene00018475	185803	mrpl-14
WBGene00021534	175863	mvk-1
WBGene00003549	186493	nas-31
WBGene00015074	178916	natc-2
WBGene00009141	184953	ncbp-2
WBGene00003583	173916	ndx-6
WBGene00011794	179925	nep-21
WBGene00003651	175142	nhr-61
WBGene00014206	191515	nit-1
WBGene00003802	176623	npp-16
WBGene00003806	176957	npp-20
WBGene00044508	3896760	nsy-7
WBGene00003825	173773	ntl-2
WBGene00003830	180367	num-1
WBGene00003943	181285	pbo-4
WBGene00011116	259501	pdcd-2
WBGene00008443	183981	pde-3
WBGene00015735	175942	pdfr-1
WBGene00015650	177659	pkg-2
WBGene00004040	173876	pld-1
WBGene00018756	173734	plpp-1.1
WBGene00013144	174534	pno-1
WBGene00009368	173368	pole-1
WBGene00004087	172184	ppk-1
WBGene00004136	178893	pqn-51
WBGene00004166	173410	pqn-85
WBGene00004182	175980	prk-1
WBGene00016197	175831	pxl-1
WBGene00020012	180654	R11G1.6
WBGene00011309	3565661	R186.8
WBGene00004336	179981	ret-1
WBGene00007064	353411	rga-9
WBGene00004373	179010	rme-1
WBGene00004431	172201	rpl-19
WBGene00004486	172313	rps-17
WBGene00004736	176512	sca-1
WBGene00008692	181429	scav-4
WBGene00004783	177394	seu-1
WBGene00014261	174536	shk-1
WBGene00008819	174331	shw-1
WBGene00004804	177343	skn-1
WBGene00016628	174125	slc-36.5
WBGene00004829	180419	sli-1
WBGene00004830	180203	slo-1
WBGene00004978	171915	spg-7
WBGene00004980	176328	spk-1
WBGene00005648	179195	srp-7
WBGene00011349	174270	T01H3.3
WBGene00011479	188130	T05E11.2
WBGene00020732	181789	T23E7.2
WBGene00011976	174442	T24B8.2
WBGene00011978	174446	T24B8.4
WBGene00012113	172599	T28B8.1
WBGene00012121	177697	T28C6.7
WBGene00012139	172502	T28F4.4
WBGene00012140	172503	T28F4.5
WBGene00006396	176617	taf-12
WBGene00016203	176113	tag-250
WBGene00006527	177943	tax-6
WBGene00007849	181511	tbc-19
WBGene00016918	177010	test-1
WBGene00006582	179216	tmd-2
WBGene00006508	172215	tns-1
WBGene00006588	181052	tnt-3
WBGene00021470	171786	tpxl-1
WBGene00019717	187389	trx-3
WBGene00006643	192067	tsp-17
WBGene00006648	178544	ttb-1
WBGene00006436	266969	ttn-1
WBGene00019904	187626	twk-49
WBGene00018586	173407	ubxn-3
WBGene00010697	179395	uda-1
WBGene00006733	3565860	ufd-1
WBGene00006768	176257	unc-32
WBGene00006772	176155	unc-36
WBGene00006787	175126	unc-52
WBGene00006788	174693	unc-53
WBGene00006798	176743	unc-64
WBGene00006801	179080	unc-68
WBGene00006805	171988	unc-73
WBGene00006808	180014	unc-76
WBGene00006819	172397	unc-87
WBGene00006820	171990	unc-89
WBGene00006825	180413	unc-96
WBGene00006894	175182	ver-1
WBGene00020866	173863	vps-24
WBGene00021080	178785	W08A12.3
WBGene00015479	175859	wht-1
WBGene00009580	179361	xbx-6
WBGene00013682	3564893	Y105E8A.25
WBGene00013807	178485	Y116A8C.30
WBGene00022113	171855	Y71F9AL.8
WBGene00010178	179400	yif-1
WBGene00022615	180776	ZC449.5
WBGene00022633	172383	ZC581.3
WBGene00021305	189580	zig-11
WBGene00044067	178509	zipt-7.1
WBGene00022718	176225	ZK370.4
WBGene00014016	176394	ZK632.9
WBGene00014029	176262	ZK637.12
WBGene00006987	175839	zmp-1

### Sheet: non-coding differential exon
genes
WBGene00005840
WBGene00015991
WBGene00174772
WBGene00195151
WBGene00195274
WBGene00196498
WBGene00219642
WBGene00220025
WBGene00249826
